# Transneuronal Dpr12/DIP-δ interactions facilitate compartmentalized dopaminergic innervation of *Drosophila* mushroom body axons

**DOI:** 10.1101/834515

**Authors:** Bavat Bornstein, Idan Alyagor, Victoria Berkun, Hagar Meltzer, Fabienne Reh, Hadas Keren-Shaul, Eyal David, Thomas Riemensperger, Oren Schuldiner

## Abstract

The mechanisms controlling wiring of neuronal networks are largely unknown. The stereotypic architecture of the *Drosophila* mushroom-body (MB) offers a unique system to study circuit assembly. The adult medial MB γ-lobe is comprised of a long bundle of axons that wires with specific modulatory and output neurons in a tiled manner defining five distinct zones. We found that the immunoglobulin superfamily protein Dpr12 is cell-autonomously required in γ-neurons for their developmental regrowth into the distal γ4/5 zones, where both Dpr12 and its interacting protein, DIP-δ, are enriched. DIP-δ functions in a subset of dopaminergic neurons that wire with γ-neurons within the γ4/5 zone. During metamorphosis, these dopaminergic projections arrive to the γ4/5 zone prior to γ-axons, suggesting that γ-axons extend through a prepatterned region. Thus, Dpr12/DIP-δ transneuronal interaction is required for γ4/5 zone formation. Our study sheds light onto molecular and cellular mechanisms underlying circuit formation within subcellular resolution.
