## Supplemental Table 2 for "Transneuronal Dpr12/DIP-δ interactions facilitate compartmentalized dopaminergic innervation of *Drosophila* mushroom body axons"

### Sheet: Dev-seq
This spreadsheet includes the averages of the dpr and DIP genes repeats above the noise threshold in the perturbation seq
The developmental clusters taken from alyagor et al. 2018, Dev Cell. In addition to the ten dynamic clusters, cluster 11= above threshold but non dynamic*.
FBID_KEY	NAME	SYMBOL	Clusters	L2	L3	0h APF	3h APF	6h APF	9h APF	12h APF	15h APF	18h APF	21h APF	24h APF	27h APF	30h APF	Adult
FBgn0040726	defective proboscis extension response 1	dpr1	2	203	432	194	161	102	28	68	71	87	66	72	61	71	62
FBgn0261871	defective proboscis extension response 2	dpr2	11	4	4	6	2	4	6	7	12	13	9	10	4	12	11
FBgn0053512	defective proboscis extension response 4	dpr4	8	85	61	21	12	77	141	158	202	190	203	207	215	222	229
FBgn0037908	defective proboscis extension response 5	dpr5	1	106	101	5	7	2	2	5	10	10	15	17	17	28	159
FBgn0040823	defective proboscis extension response 6	dpr6	6	72	66	11	17	123	753	701	793	684	675	662	505	369	157
FBgn0053481	defective proboscis extension response 7	dpr7	11	74	122	98	85	143	173	179	119	200	103	175	140	95	165
FBgn0052600	defective proboscis extension response 8	dpr8	5	699	970	508	1322	2714	2682	1822	1731	1606	1406	1427	1449	1316	1653
FBgn0038282	defective proboscis extension response 9	dpr9	9	302	355	97	108	286	601	466	462	517	400	548	397	402	1298
FBgn0052057	defective proboscis extension response 10	dpr10	1	288	345	129	143	174	72	90	140	194	216	297	285	242	293
FBgn0053202	defective proboscis extension response 11	dpr11	6	2	6	6	1	19	70	68	85	49	56	25	50	38	36
FBgn0085414	defective proboscis extension response 12	dpr12	8	830	1137	410	214	466	594	639	608	901	815	1050	1258	1332	1346
FBgn0034286	defective proboscis extension response 13	dpr13	11	12	7	12	5	6	7	1	11	16	4	9	6	16	13
FBgn0029974	defective proboscis extension response 14	dpr14	9	135	160	19	11	37	41	68	94	108	91	102	98	135	515
FBgn0037993	defective proboscis extension response 15	dpr15	11	0	1	3	5	1	1	2	2	0	0	3	0	6	15
FBgn0037295	defective proboscis extension response 16	dpr16	7	13	11	44	72	28	36	62	101	119	106	134	110	94	61
FBgn0051361	defective proboscis extension response 17	dpr17	7	54	105	233	392	125	66	222	267	338	277	319	296	304	104
FBgn0030723	defective proboscis extension response 18	dpr18	2	41	68	49	5	5	3	5	1	2	1	1	1	1	12
FBgn0032233	defective proboscis extension response 19	dpr19	8	62	27	21	22	55	72	94	89	102	94	94	126	129	187
FBgn0035170	defective proboscis extension response 20	dpr20	5	11	16	64	118	134	48	46	54	32	34	57	55	49	36
FBgn0260995	defective proboscis extension response 21	dpr21	8	229	208	159	192	186	193	236	243	302	307	424	389	406	588
FBgn0259245	Dpr-interacting protein beta	DIP-β*	11	10	39	90	58	30	6	3	1	10	12	0	11	10	13
FBgn0039617	Dpr-interacting protein gamma	DIP-gamma	7	24	24	19	12	36	96	149	259	186	288	243	273	306	103
FBgn0085420	Dpr-interacting protein delta	DIP-delta	11	1	1	9	24	38	16	11	6	4	1	2	4	0	9
FBgn0051814	Dpr-interacting protein kappa	DIP-kappa	4	2	21	115	543	425	78	15	9	9	7	11	7	6	12
FBgn0051646	Dpr-interacting protein theta	DIP-theta	11	0	0	3	0	2	0	0	3	0	3	0	0	2	9
* For the DPR DIPs dev-seq dynamic expression analysis, a p.value > 0.05 has been utilized in the comparison between the timepoints and not 0.01 as in alyagor at al. Therefore, DIP-β is in cluster 11 but considered dynamic.

### Sheet: Pertub-seq
This spreadsheet includes the averages of the dpr and DIP genes repeats above the noise threshold
The developmental clusters taken from alyagor et al. 2018, Dev Cell. In addition to the ten dynamic clusters, cluster 11= above threshold but non dynamic.																							Log 2 chagne between the perturbed and control samples
FBID_KEY	NAME	SYMBOL	Clusters	Control L3	Control 0h	Control 3h	Control 6h	Control 12h	Control 18h	Control 24h	EcR-DN L3	EcR-DN 0h	EcR-DN 3h	EcR-DN 6h	EcR-DN 12h	UNF RNAi 6h	UNF RNAi 12h	UNF RNAi 18h	UNF RNAi 24h	Significant change between UNF RNAi and control samples threshold (DESEQ2 adjusted P value <0.01)	Significant change between EcR-DN and control samples threshold (DESEQ2 adjusted P value P<0.01)		EcR-DN - control L3 (log2)	EcR-DN - control 0h (log2)	EcR-DN - control 3h (log2)	EcR-DN - control 6h (log2)	EcR-DN - control 12h (log2)	UNF RNAi - control 6h (log2)	UNF RNAi - control 12h (log2)	UNF RNAi - control 18h (log2)	UNF RNAi - control 24h (log2)
FBgn0040726	defective proboscis extension response 1	dpr1	2	533	262	120.5	59	91.6667	123	101.333	395.333	488.667	476	506.333	296.5	66.3333	27.3333	15.3333	19	1	1		-0.431066	0.899284	1.98193	3.1013	1.69356	0.169019	-1.74574	-3.00392	-2.41504
FBgn0261871	defective proboscis extension response 2	dpr2	11	953	1373.67	1399.5	1096.5	1089	836	964.333	1002	929.333	1148	954	755	926.667	1050	1072.33	987.667	0	0		0.0723344	-0.563764	-0.285789	-0.200845	-0.528455	-0.242783	-0.0526146	0.359179	0.0344923
FBgn0053512	defective proboscis extension response 4	dpr4	8	88.5	26.6667	14.5	199	230.333	306	336.667	429.667	382	379	350.333	444	70	97.3333	70.6667	56.3333	1	1		2.27947	3.84046	4.70807	0.81596	0.946836	-1.50734	-1.24272	-2.11443	-2.57926
FBgn0037908	defective proboscis extension response 5	dpr5	1	153.5	20.3333	5.5	3.5	3	44.6667	36.6667	193.667	164	150.333	117.333	109	8	22.6667	14.6667	34.3333	0	1		0.335337	3.01178	4.77259	5.06711	5.18322	1.19265	2.91754	-1.60666	-0.0948592
FBgn0040823	defective proboscis extension response 6	dpr6	6	49	13	16.5	247.5	745.333	1047	907	82	94.6667	72.3333	103.333	230	247.667	737.667	877.333	1153	0	1		0.742842	2.86434	2.13219	-1.26012	-1.69625	0.000971185	-0.0149167	-0.255064	0.346218
FBgn0053481	defective proboscis extension response 7	dpr7	11	111.5	99.6667	63	145.5	87.6667	112	186	85	138.667	178	77	174	89.3333	112.333	59.6667	231	0	0		-0.391509	0.476438	1.49845	-0.918089	0.988987	-0.703749	0.357686	-0.908502	0.31259
FBgn0052600	defective proboscis extension response 8	dpr8	5	1241.5	703.333	2252	3996	2695.33	2605	2446.33	1826.33	1988.67	2306	2420	3110	4982.67	2575.67	2288.33	2736	0	1		0.556866	1.49952	0.0341857	-0.72355	0.206451	0.318361	-0.0655178	-0.186986	0.161447
FBgn0038282	defective proboscis extension response 9	dpr9	9	219.5	85	83.5	279.5	376.667	541.333	621	561.667	785.667	921.333	788	1058	61.3333	112.333	90	182	1	1		1.35549	3.20838	3.46388	1.49535	1.48998	-2.18811	-1.7455	-2.58852	-1.77065
FBgn0052057	defective proboscis extension response 10	dpr10	1	211.5	95.3333	127.5	118.5	59.6667	235.333	370	445.333	429.333	466.333	304	382	29.3333	42	93.3333	79	1	1		1.07423	2.17105	1.87086	1.35918	2.67858	-2.01427	-0.506536	-1.33424	-2.2276
FBgn0053202	defective proboscis extension response 11	dpr11	6	0.5	4.33333	9.5	24.5	67.6667	62.6667	60	29.3333	7	2	5.33333	34	9.33333	18.3333	6.66667	22.3333	0	0		5.87447	0.691878	-2.24793	-2.19967	-0.992911	-1.39232	-1.88398	-3.23266	-1.42576
FBgn0085414	defective proboscis extension response 12	dpr12	8	862.5	438.333	334.5	442.5	515.333	755	1329.67	775.333	1018.33	841.333	674.667	806.5	115.667	123	137.333	218.333	1	1		-0.153708	1.21611	1.33067	0.608497	0.646169	-1.9357	-2.06685	-2.45879	-2.60646
FBgn0034286	defective proboscis extension response 13	dpr13	11	1	5.66667	2.5	1	0	2.33333	8.66667	12.6667	8	1.66667	5.33333	1	0.666667	23	44.3333	77.3333	0	0		3.66297	0.4975	-0.584963	2.41504	-	-0.584963	-	4.24793	3.15754
FBgn0029974	defective proboscis extension response 14	dpr14	9	108	8.33333	21	32	60.6667	96.6667	90	254	319.667	221	155	322.5	18.3333	97.3333	140.667	157.667	0	1		1.2338	5.26153	3.39559	2.27612	2.41032	-0.803603	0.68203	0.54119	0.808881
FBgn0037993	defective proboscis extension response 15	dpr15	11	4.5	0	0	0.5	0	0.666667	11	11	0.333333	0	0.333333	0.5	0.333333	6.66667	52.6667	58.6667	0	0		1.28951	-	-	-0.584963	-	-0.584963	-	6.30378	2.41504
FBgn0037295	defective proboscis extension response 16	dpr16	7	41	30.6667	139	33	135.667	219	168.333	10.3333	34	40.3333	46	115.5	43	118.333	246.667	137.667	0	0		-1.98832	0.148863	-1.78504	0.479168	-0.232173	0.381871	-0.19721	0.171632	-0.290142
FBgn0051361	defective proboscis extension response 17	dpr17	7	223	269	387.5	98.5	373.667	491.333	490.667	86	163.333	216.333	209.667	275	109.667	196.667	350	331.667	1	1		-1.37464	-0.719787	-0.84094	1.0899	-0.44232	0.154929	-0.925999	-0.489347	-0.565009
FBgn0030723	defective proboscis extension response 18	dpr18	2	54	41.6667	5.5	2	3.33333	2	0.666667	24.6667	36	26.6667	32	17.5	10.6667	14.3333	7.66667	7.66667	0	0		-1.1304	-0.210897	2.27753	4	2.39232	2.41504	2.10434	1.9386	3.52356
FBgn0032233	defective proboscis extension response 19	dpr19	8	50.5	23.6667	19.5	52.5	122	180	157	111	101.667	107.667	85.3333	124.5	94.3333	138.667	269.667	157.333	0	1		1.1362	2.10292	2.46503	0.700792	0.0292646	0.84545	0.18474	0.58318	0.0030598
FBgn0035170	defective proboscis extension response 20	dpr20	5	34.5	113.333	125	125	78.6667	72	69.6667	17.3333	11	34	62.3333	27	98.6667	14.3333	15.3333	8.33333	1	1		-0.993047	-3.365	-1.87832	-1.00385	-1.54279	-0.341293	-2.45638	-2.23133	-3.0635
FBgn0260995	defective proboscis extension response 21	dpr21	8	282	219.667	171.5	232	385	434.333	649	426.667	330	268	247.333	337	271.667	463.333	424.333	497.333	0	0		0.597414	0.58715	0.644024	0.0923319	-0.19211	0.227713	0.267192	-0.0336047	-0.384005
FBgn0259245	Dpr-interacting protein beta	DIP-beta	11	46	202.333	87.5	29	0.666667	2.33333	8	10.3333	15.3333	54	52.3333	33.5	4.66667	23.3333	39.3333	86.3333	0	0		-2.15433	-3.72199	-0.696324	0.851677	5.65105	-2.63559	5.12928	4.07529	3.43185
FBgn0039617	Dpr-interacting protein gamma	DIP-gamma	7	25.5	44.3333	14	97.5	314.333	537.667	446.667	37.3333	48.3333	21.6667	82.3333	159	50.3333	415	1071.67	1170.67	0	0		0.549967	0.124627	0.63005	-0.243926	-0.983269	-0.953888	0.400816	0.995072	1.39006
FBgn0085420	Dpr-interacting protein delta	DIP-delta	11	7	39.6667	11.5	26	8	1	20.6667	6.33333	10	8	11.6667	3.5	31.3333	129.333	373	422.333	1	0		-0.14439	-1.98793	-0.523562	-1.15612	-1.19265	0.269187	4.01495	8.54303	4.353
FBgn0051814	Dpr-interacting protein kappa	DIP-kappa	4	33.5	145.333	407.5	459	21	21	7.66667	9.66667	19.3333	48	62	28	281.667	12	31.6667	59.6667	0	1		-1.79307	-2.9102	-3.08569	-2.88815	0.415037	-0.704505	-0.807355	0.592576	2.96025
FBgn0051646	Dpr-interacting protein theta	DIP-theta	11	19	13.3333	0	1	5	4.66667	9.66667	7.66667	8.33333	5	7	9	0	11	110.333	120.333	0	0		-1.30933	-0.678072	-	2.80735	0.847997	-	1.1375	4.56333	3.63787
